# What can cold-induced transcriptomes of Arctic Brassicaceae tell us about the evolution of cold tolerance?

**DOI:** 10.1101/2021.12.04.471218

**Authors:** Siri Birkeland, Tanja Slotte, Anne K. Brysting, A. Lovisa S. Gustafsson, Torgeir R. Hvidsten, Christian Brochmann, Michael D. Nowak

## Abstract

- Little is known about the evolution of cold tolerance in polar plant species and how they differ from their temperate relatives. To gain insight into their biology and the evolution of cold tolerance, we compared the molecular basis of cold response in three Arctic Brassicaceae species.
- We conducted a comparative time series experiment to examine transcriptional responses to low temperature. RNA was sampled at 22 °C, and after 3h, 6h, and 24h at 2 °C. We then identified sets of genes that were differentially expressed in response to cold and compared them between species, as well as to published data from the temperate *Arabidopsis thaliana*.
- Most differentially expressed genes were species-specific, but a significant portion of the cold response was also shared among species. Among thousands of differentially expressed genes, ∼200 were shared among the three Arctic species and *A. thaliana*, while ∼100 were exclusively shared among the three Arctic species.
- Our results show that cold response differs markedly between Arctic Brassicaceae species, but likely builds on a conserved basis found across the family. They also confirm that highly polygenic traits such as cold tolerance may show little repeatability in their patterns of adaptation.
