## Supplementary tables (excel files) for "What can cold-induced transcriptomes of Arctic Brassicaceae tell us about the evolution of cold tolerance?": TableS19_DEGs_shared_exclusively_by_Arctic_Brassicaceae.xlsx

### Sheet: 24h up-regulated DEGs
Table S19A	Genes found exclusively in the Arctic 24h up-regulated DEG sets (C. bellidifolia, C. groenlandica, and D. nivalis) - based on blasting Arctic DEGs against Araport 11.
Annotations from www.arabidopsis.org
Locus Identifier	Gene Model Name	Gene Model Description	Gene Model Type	Primary Gene Symbol	All Gene Symbols
AT1G72210	AT1G72210.1	basic helix-loop-helix (bHLH) DNA-binding superfamily protein;(source:Araport11)	protein_coding	(BHLH096)	(BHLH096); (BHLH96)
AT4G30840	AT4G30840.1	Transducin/WD40 repeat-like superfamily protein;(source:Araport11)	protein_coding	(NUP43)	(NUP43)
AT5G10410	AT5G10410.1	ENTH/ANTH/VHS superfamily protein;(source:Araport11)	protein_coding	(PICALM10B)	(PICALM10B)
AT3G17520	AT3G17520.1	Late embryogenesis abundant protein (LEA) family protein;(source:Araport11)	protein_coding	(SSLEA)	(SSLEA); (LEA30)
AT4G05000	AT4G05000.1	Vacuolar protein sorting-associated protein VPS28 family protein;(source:Araport11)	protein_coding	(VPS28-2)	(VPS28-2)
AT1G62180	AT1G62180.1	encodes a adenosine 5'-phosphosulfate reductase, involved in sulfate assimilation. Is a major effect locus for natural variation of shoot sulfate content in Arabidopsis.	protein_coding	5'ADENYLYLPHOSPHOSULFATE REDUCTASE 2 (APR2)	5'ADENYLYLPHOSPHOSULFATE REDUCTASE 2 (APR2);ADENOSINE-5'-PHOSPHOSULFATE REDUCTASE (APSR);3'-PHOSPHOADENOSINE-5'-PHOSPHOSULFATE (PAPS) REDUCTASE HOMOLOG 43 (PRH43); (PRH); (ATAPR2)
AT2G36270	AT2G36270.1	Encodes a member of the basic leucine zipper transcription factor family, involved in ABA signalling during seed maturation and germination. The Arabidopsis abscisic acid (ABA)-insensitive abi5 mutants have pleiotropic defects in ABA response, including decreased sensitivity to ABA inhibition of germination and altered expression of some ABA-regulated genes. Comparison of seed and ABA-inducible v…	protein_coding	ABA INSENSITIVE 5 (ABI5)	ABA INSENSITIVE 5 (ABI5);GROWTH-INSENSITIVITY TO ABA 1 (GIA1); (ATABI5); (DPBF1)
AT1G12420	AT1G12420.1	ACT domain repeat 8;(source:Araport11)	protein_coding	ACT DOMAIN REPEAT 8 (ACR8)	ACT DOMAIN REPEAT 8 (ACR8)
AT2G16500	AT2G16500.1	Encodes a arginine decarboxylase (ADC), a rate-limiting enzyme that catalyzes the first step of polyamine (PA) biosynthesis via ADC pathway in Arabidopsis thaliana. Arabidopsis genome has two ADC paralogs, ADC1 and ADC2. Double mutant analysis showed that ADC genes are essential for the production of PA, and are required for normal seed development. Promoter region of ADC1 contains 742-bp AT-rich…	protein_coding	ARGININE DECARBOXYLASE 1 (ADC1)	ARGININE DECARBOXYLASE 1 (ADC1); (ARGDC1); (ARGDC); (SPE1); (ATADC1)
AT3G27090	AT3G27090.1	Constitutively expressed asparagine-rich protein containing a development and cell death domain. Acts with NRP1 to inhibit cell death.	protein_coding	ASPARAGINE-RICH PROTEIN 2 (NRP2)	ASPARAGINE-RICH PROTEIN 2 (NRP2)
AT5G02270	AT5G02270.2	member of NAP subfamily	protein_coding	ATP-BINDING CASSETTE I20 (ABCI20)	NON-INTRINSIC ABC PROTEIN 9 (NAP9);ATP-BINDING CASSETTE I20 (ABCI20)
AT3G23920	AT3G23920.1	Encodes a chloroplast beta-amylase. Is necessary for leaf starch breakdown in the absence of BAM3.Activity of BAM1 increases 4 days after osmotic stress. BAM1 has a higher temperature optimum than BAM3 (PMID:25293962).	protein_coding	BETA-AMYLASE 1 (BAM1)	BETA-AMYLASE 1 (BAM1);BETA-AMYLASE 7 (BMY7); (TR-BAMY); (ATBAM1)
AT1G19490	AT1G19490.1	Putative bZIP transcription factor. Expression is induced by drought and mutants are sensitive to drought.	protein_coding	BZIP TF 62 (BZIP62)	BZIP TF 62 (BZIP62)
AT3G07650	AT3G07650.1	This gene belongs to the CO (CONSTANS) gene family. This gene family is divided in three subgroups: groups III, to which COL9 belongs, is characterised by one B-box (supposed to regulate protein-protein interactions) and a second diverged zinc finger. COL9 downregulates expression of CO (CONSTANS) as well as FT and SOC1 which are known regulatory targets of CO. The mRNA is cell-to-cell mobile.	protein_coding	CONSTANS-LIKE 9 (COL9)	CONSTANS-LIKE 9 (COL9);B-BOX DOMAIN PROTEIN 7 (BBX7)
AT1G26790	AT1G26790.1	Dof-type zinc finger DNA-binding family protein;(source:Araport11)	protein_coding	CYCLING DOF FACTOR 6 (CDF6)	CYCLING DOF FACTOR 6 (CDF6)
AT2G45570	AT2G45570.1	member of CYP76C	protein_coding	CYTOCHROME P450, FAMILY 76, SUBFAMILY C, POLYPEPTIDE 2 (CYP76C2)	CYTOCHROME P450, FAMILY 76, SUBFAMILY C, POLYPEPTIDE 2 (CYP76C2)
AT5G53290	AT5G53290.1	encodes a member of the ERF (ethylene response factor) subfamily B-5 of ERF/AP2 transcription factor family. The protein contains one AP2 domain. There are 7 members in this subfamily. CRF proteins relocalize to the nucleus in response to cytokinin.	protein_coding	CYTOKININ RESPONSE FACTOR 3 (CRF3)	CYTOKININ RESPONSE FACTOR 3 (CRF3)
AT5G03210	AT5G03210.1	Encodes a small polypeptide contributing to resistance to potyvirus.	protein_coding	DBP-INTERACTING PROTEIN 2 (DIP2)	DBP-INTERACTING PROTEIN 2 (DIP2); (ATDIP2)
AT5G55970	AT5G55970.1	Drought-induced gene encoding an ER-localized RING-type E3 Ub ligase.	protein_coding	DROUGHT-RESPONSIVE RING PROTEIN 1 (DDR1)	DROUGHT-RESPONSIVE RING PROTEIN 1 (DDR1)
AT1G63030	AT1G63030.1	encodes a member of the DREB subfamily A-1 of ERF/AP2 transcription factor family (DDF2). The protein contains one AP2 domain. There are six members in this subfamily, including CBF1, CBF2, and CBF3. Overexpression of this gene results in the reduction of gibberellic acid biosynthesis. This gene is expressed in all tissues examined, but most abundantly expressed in rosette leaves and stems. Overe…	protein_coding	DWARF AND DELAYED FLOWERING 2 (ddf2)	DWARF AND DELAYED FLOWERING 2 (ddf2);DWARF AND DELAYED FLOWERING 2 (ATDDF2)
AT3G05640	AT3G05640.1	EGR1 functions as a negative regulator of plant growth with prominent effect on plant growth during drought stress.EGR1 regulates microtubule organization and likely affects additional cytoskeleton and trafficking processes along the plasma membrane.	protein_coding	E GROWTH-REGULATING 1 (EGR1)	E GROWTH-REGULATING 1 (EGR1);PROTEIN PHOSPHATASE 2CF1 (ATPP2CF1)
AT2G40080	AT2G40080.1	Encodes a novel nuclear 111 amino-acid phytochrome-regulated component of a negative feedback loop involving the circadian clock central oscillator components CCA1 and LHY. ELF4 is necessary for light-induced expression of both CCA1 and LHY, and conversely, CCA1 and LHY act negatively on light-induced ELF4 expression. ELF4 promotes clock accuracy and is required for sustained rhythms in the absen…	protein_coding	EARLY FLOWERING 4 (ELF4)	EARLY FLOWERING 4 (ELF4)
AT5G11260	AT5G11260.1	Basic leucine zipper (bZIP) transcription factor. Nuclear localization. Involved in light-regulated transcriptional activation of G-box-containing promoters. Negatively regulated by Cop1. Although cytokinins do not appear to affect the gene's promoter activity, they appear to stabilize the protein. HY5 plays a role in anthocyanin accumulation in far-red light and blue light, but not in red light …	protein_coding	ELONGATED HYPOCOTYL 5 (HY5)	ELONGATED HYPOCOTYL 5 (HY5);REVERSAL OF THE DET PHENOTYPE 5 (TED 5)
AT4G16750	AT4G16750.1	encodes a member of the DREB subfamily A-4 of ERF/AP2 transcription factor family. The protein contains one AP2 domain. There are 17 members in this subfamily including TINY.	protein_coding	ETHYLENE-RESPONSIVE TRANSCRIPTION FACTOR 39 (ERF39)	ETHYLENE-RESPONSIVE TRANSCRIPTION FACTOR 39 (ERF39)
AT3G52930	AT3G52930.1	Aldolase superfamily protein;(source:Araport11)	protein_coding	FRUCTOSE-BISPHOSPHATE ALDOLASE 8 (FBA8)	FRUCTOSE-BISPHOSPHATE ALDOLASE 8 (FBA8); (ATFBA8)
AT4G01120	AT4G01120.1	bZIP (basic leucine zipper) transcription factor that binds to the G-box regulatory element found in many plant promoters. GBF2 nuclear localization is increased by blue light	protein_coding	G-BOX BINDING FACTOR 2 (GBF2)	G-BOX BINDING FACTOR 2 (GBF2);BASIC REGION/LEUCINE ZIPPER MOTIF 5 (ATBZIP54)
AT3G27300	AT3G27300.1	glucose-6-phosphate dehydrogenase 5;(source:Araport11)	protein_coding	GLUCOSE-6-PHOSPHATE DEHYDROGENASE 5 (G6PD5)	GLUCOSE-6-PHOSPHATE DEHYDROGENASE 5 (G6PD5)
AT3G04120	AT3G04120.1	encodes cytosolic GADPH (C subunit) involved in the glycolytic pathway but also interacts with H2O2 potentially placing it in a signalling cascade induced by ROS. The mRNA is cell-to-cell mobile.	protein_coding	GLYCERALDEHYDE-3-PHOSPHATE DEHYDROGENASE C SUBUNIT 1 (GAPC1)	GLYCERALDEHYDE-3-PHOSPHATE DEHYDROGENASE C SUBUNIT (GAPC); (GAPC-1);GLYCERALDEHYDE-3-PHOSPHATE DEHYDROGENASE C SUBUNIT 1 (GAPC1)
AT2G42820	AT2G42820.1	HVA22-like protein F;(source:Araport11)	protein_coding	HVA22-LIKE PROTEIN F (HVA22F)	HVA22-LIKE PROTEIN F (HVA22F)
AT3G01290	AT3G01290.1	SPFH/Band 7/PHB domain-containing membrane-associated protein family;(source:Araport11)	protein_coding	HYPERSENSITIVE INDUCED REACTION 2 (HIR2)	HYPERSENSITIVE INDUCED REACTION 2 (HIR2); (AtHIR2)
AT3G20810	AT3G20810.2	JMJD5 encodes a protein which contains a jumonji-C (jmjC) domain. jmjd5 mutant plants have a short-period circadian phenotype. JMJD5 has histone demethylase activity and interacts with EFM to repress FT.	protein_coding	JUMONJI DOMAIN CONTAINING 5 (JMJD5)	JUMONJI DOMAIN CONTAINING 5 (JMJD5);JUMONJI C DOMAIN-CONTAINING PROTEIN 30 (JMJ30)
AT2G18170	AT2G18170.1	MAP kinase 7;(source:Araport11)	protein_coding	MAP KINASE 7 (MPK7)	MAP KINASE 7 (ATMPK7);MAP KINASE 7 (MPK7)
AT2G30040	AT2G30040.1	Member of MEKK subfamily. Induced by jasmonic acid and wounding in involved in insectivory response signaling. Iinteracts with At5g40440, and activates At1g59580.	protein_coding	MITOGEN-ACTIVATED PROTEIN KINASE KINASE KINASE 14 (MAPKKK14)	MITOGEN-ACTIVATED PROTEIN KINASE KINASE KINASE 14 (MAPKKK14)
AT1G05100	AT1G05100.1	member of MEKK subfamily. Negatively regulated by RGLG1 and RGLG2; involved in drought stress tolerance.	protein_coding	MITOGEN-ACTIVATED PROTEIN KINASE KINASE KINASE 18 (MAPKKK18)	MITOGEN-ACTIVATED PROTEIN KINASE KINASE KINASE 18 (MAPKKK18)
AT2G47460	AT2G47460.1	MYB12 belongs to subgroup 7 of the R2R3-MYB family. It strongly activates the promoters of chalcone synthase (CHS), flavanone 3-hydroxylase (F3H), flavonol synthase (FLS) and - to a lesser extent - chalcone flavanone isomerase (CHI), but cannot activate the promoters of flavonoid-3'hydroxylase (F3'H) and dihydroflavonol 4-reductase (DF). The activation requires a functional MYB recognition elemen…	protein_coding	MYB DOMAIN PROTEIN 12 (MYB12)	MYB DOMAIN PROTEIN 12 (ATMYB12);MYB DOMAIN PROTEIN 12 (MYB12);PRODUCTION OF FLAVONOL GLYCOSIDES 1 (PFG1)
AT2G16720	AT2G16720.1	Encodes a member of MYB3R- and R2R3- type MYB- encoding gene family that acts as a repressor of flavonol biosynthesis. AtMYB7 gene expression is induced by salt treatment.	protein_coding	MYB DOMAIN PROTEIN 7 (MYB7)	MYB DOMAIN PROTEIN 7 (MYB7);ARABIDOPSIS THALIANA MYB DOMAIN PROTEIN 7 (ATMYB7); (ATY49)
AT3G15500	AT3G15500.1	Encodes an ATAF-like NAC-domain transcription factor that doesn't contain C-terminal sequences shared by CUC1, CUC2 and NAM. Note: this protein (AtNAC3) is not to be confused with the protein encoded by locus AT3G29035, which, on occasion, has also been referred to as AtNAC3. The mRNA is cell-to-cell mobile.	protein_coding	NAC DOMAIN CONTAINING PROTEIN 3 (NAC3)	NAC DOMAIN CONTAINING PROTEIN 3 (ATNAC3);NAC DOMAIN CONTAINING PROTEIN 55 (ANAC055);NAC DOMAIN CONTAINING PROTEIN 55 (NAC055);NAC DOMAIN CONTAINING PROTEIN 3 (NAC3); (ANAC55)
AT1G02860	AT1G02860.1	Encodes a ubiquitin E3 ligase with RING and SPX domains that is involved in mediating immune responses and mediates degradation of PHT1s at plasma membranes. Targeted by MIR827. Ubiquitinates PHT1;3, PHT1;2, PHT1;1/AtPT1 and PHT1;4/AtPT2.	protein_coding	NITROGEN LIMITATION ADAPTATION (NLA)	NITROGEN LIMITATION ADAPTATION (NLA);BENZOIC ACID HYPERSENSITIVE 1 (BAH1); (SYG1)
AT1G31470	AT1G31470.1	Major facilitator superfamily protein;(source:Araport11)	protein_coding	NUCLEAR FUSION DEFECTIVE 4 (NFD4)	NUCLEAR FUSION DEFECTIVE 4 (NFD4)
AT3G46640	AT3G46640.3	Encodes a myb family transcription factor with a single Myb DNA-binding domain (type SHAQKYF) that is unique to plants and is essential for circadian rhythms, specifically for transcriptional regulation within the circadian clock. LUX is required for normal rhythmic expression of multiple clock outputs in both constant light and darkness. It is coregulated with TOC1 and seems to be repressed by C…	protein_coding	PHYTOCLOCK 1 (PCL1)	PHYTOCLOCK 1 (PCL1)
AT2G22860	AT2G22860.1	Phytosulfokine 2 precursor, coding for a unique plant peptide growth factor. The mRNA is cell-to-cell mobile.	protein_coding	PHYTOSULFOKINE 2 PRECURSOR (PSK2)	PHYTOSULFOKINE 2 PRECURSOR (ATPSK2);PHYTOSULFOKINE 2 PRECURSOR (PSK2)
AT1G10560	AT1G10560.1	Encodes a protein containing a UND, a U-box, and an ARM domain. This protein has E3 ubiquitin ligase activity based on in vitro assays.	protein_coding	PLANT U-BOX 18 (PUB18)	PLANT U-BOX 18 (PUB18);ARABIDOPSIS THALIANA PLANT U-BOX 18 (ATPUB18)
AT5G15860	AT5G15860.1	Encodes a protein with prenylcysteine methylesterase activity.	protein_coding	PRENYLCYSTEINE METHYLESTERASE (PCME)	PRENYLCYSTEINE METHYLESTERASE (ATPCME);PRENYLCYSTEINE METHYLESTERASE (PCME);ISOPRENYLCYSTEINE METHYLESTERASE (ICME)
AT3G20500	AT3G20500.1	purple acid phosphatase 18;(source:Araport11)	protein_coding	PURPLE ACID PHOSPHATASE 18 (PAP18)	PURPLE ACID PHOSPHATASE 18 (PAP18);PURPLE ACID PHOSPHATASE 18 (ATPAP18)
AT1G02130	AT1G02130.1	Belongs to the Rab1 GTPase subfamily. This small GTP-binding protein is required in ER to Golgi transportation.	protein_coding	RAS 5 (RA-5)	ARABIDOPSIS THALIANA RESPONSIVE TO ABSCISIC ACID 1B (ATRAB1B);ARABIDOPSIS RAS 5 (ARA5);RAS 5 (ARA-5);ARABIDOPSIS THALIANA RAB D2A (ATRABD2A);RAB D2A (RABD2A);RAS 5 (RA-5)
AT3G14230	AT3G14230.1	encodes a member of the ERF (ethylene response factor) subfamily B-2 of ERF/AP2 transcription factor family (RAP2.2). The protein contains one AP2 domain. There are 5 members in this subfamily including RAP2.2 AND RAP2.12.	protein_coding	RELATED TO AP2 2 (RAP2.2)	RELATED TO AP2 2 (RAP2.2)
AT5G37260	AT5G37260.1	Encodes a MYB family transcription factor Circadian 1 (CIR1). Involved in circadian regulation in Arabidopsis.	protein_coding	REVEILLE 2 (RVE2)	REVEILLE 2 (RVE2);CIRCADIAN 1 (CIR1)
AT2G02990	AT2G02990.1	Encodes a member of the ribonuclease T2 family that responds to inorganic phosphate starvation, and inhibits production of anthocyanin. Also involved in wound-induced signaling independent of jasmonic acid. Its expression is responsive to both phosphate (Pi) and phosphite (Phi) in roots.	protein_coding	RIBONUCLEASE 1 (RNS1)	RIBONUCLEASE 1 (RNS1);RIBONUCLEASE 1 (ATRNS1)
AT1G15100	AT1G15100.1	Encodes a putative RING-H2 finger protein RHA2a.	protein_coding	RING-H2 FINGER A2A (RHA2A)	RING-H2 FINGER A2A (RHA2A)
AT3G03060	AT3G03060.1	Homologue of animal ATPase Family AAA Domain-Containing Protein 3 (ATAD3), which is involved in mitochondrial nucleoid organization; interacts with SHOT1.	protein_coding	SHOT1 BINDING ATPASE 1 (SBA1)	ATPASE FAMILY AAA DOMAIN-CONTAINING PROTEIN 3A1 (ATAD3A1);SHOT1 BINDING ATPASE 1 (SBA1)
AT1G23550	AT1G23550.1	Encodes a protein with similarity to RCD1 but without the WWE domain. The protein does have a PARP signature upstream of the C-terminal protein interaction domain. The PARP signature may bind NAD+ and attach the ADP-ribose-moiety from NAD+ to the target molecule. Its presence suggests a role for the protein in ADP ribosylation. Its transcript level is up-regulated by tunicamycin (N-linked glycosy…	protein_coding	SIMILAR TO RCD ONE 2 (SRO2)	SIMILAR TO RCD ONE 2 (SRO2)
AT2G40130	AT2G40130.2	Encodes a member of an eight-gene family (SMAX1 and SMAX1-like) that has weak similarity to AtHSP101, a ClpB chaperonin required for thermotolerance.	protein_coding	SMAX1-LIKE 8 (SMXL8)	SMAX1-LIKE 8 (SMXL8)
AT4G12040	AT4G12040.1	A20/AN1-like zinc finger family protein;(source:Araport11)	protein_coding	STRESS-ASSOCIATED PROTEIN 7 (SAP7)	STRESS-ASSOCIATED PROTEIN 7 (SAP7); (AtSAP7)
AT2G18450	AT2G18450.1	Nuclear encoded mitochondrial flavoprotein subunit of succinate dehydrogenase complex .	protein_coding	SUCCINATE DEHYDROGENASE 1-2 (SDH1-2)	SUCCINATE DEHYDROGENASE 1-2 (SDH1-2)
AT4G02280	AT4G02280.1	Encodes a protein with sucrose synthase activity (SUS3). It appears to be important for sucrose metabolism in developing seeds, especially during the late maturation phase, about 18 days after flowering.	protein_coding	SUCROSE SYNTHASE 3 (SUS3)	SUCROSE SYNTHASE 3 (SUS3); (ATSUS3)
AT1G71360	AT1G71360.1	Encodes a member of the mid-SUN subfamily of SUN-domain proteins that is localized to both the nuclear envelope and the ER. It is involved in early seed development and nuclear morphology.	protein_coding	SUN-DOMAIN PROTEIN 4 (SUN4)	(ATSUN4);SUN-DOMAIN PROTEIN 4 (SUN4)
AT2G20610	AT2G20610.1	Confers auxin overproduction. Mutants have an over-proliferation of lateral roots. Encodes a C-S lyase involved in converting S-alkylthiohydroximate to thiohydroximate in glucosinolate biosynthesis. Induced in epidermal cells attacked by powdery mildew. The RTY enzyme is expected to function as a dimer (or a higher order multimeric complex), as all RTY-related enzymes with a defined crystal struc…	protein_coding	SUPERROOT 1 (SUR1)	ABERRANT LATERAL ROOT FORMATION 1 (ALF1);ROOTY 1 (RTY1);ROOTY (RTY);HOOKLESS 3 (HLS3);SUPERROOT 1 (SUR1)
AT5G43630	AT5G43630.1	Encodes a zinc knuckle protein that negatively regulates morning specific growth. The role of TZP in hypocotyl elongation was established through a QTL analysis of BayXSha RIL populations. The Bay-0 allele contains a deletion causing a frameshift mutation. TZP is under circadian control and acts to regulate morning-specific hypocotyl growth. The mRNA is cell-to-cell mobile.	protein_coding	TANDEM ZINC KNUCKLE PROTEIN (TZP)	TANDEM ZINC KNUCKLE PROTEIN (TZP)
AT5G61380	AT5G61380.1	Pseudo response regulator involved in the generation of circadian rhythms. TOC1 appears to shorten the period of circumnutation speed. TOC1 contributes to the plant fitness (carbon fixation, biomass) by influencing the circadian clock period. PRR3 may increase the stability of TOC1 by preventing interactions between TOC1 and the F-box protein ZTL. Expression of TOC1 is correlated with rhythmic ch…	protein_coding	TIMING OF CAB EXPRESSION 1 (TOC1)	TIMING OF CAB EXPRESSION 1 (TOC1); (APRR1);PSEUDO-RESPONSE REGULATOR 1 (PRR1);TIMING OF CAB EXPRESSION 1 (AtTOC1)
AT5G11090	AT5G11090.1	serine-rich protein-like protein;(source:Araport11)	protein_coding
AT2G38250	AT2G38250.1	Homeodomain-like superfamily protein;(source:Araport11)	protein_coding
AT5G05220	AT5G05220.1	hypothetical protein;(source:Araport11)	protein_coding
AT1G23330	AT1G23330.1	alpha/beta-Hydrolases superfamily protein;(source:Araport11)	protein_coding
AT2G14860	AT2G14860.1	Peroxisomal membrane 22 kDa (Mpv17/PMP22) family protein;(source:Araport11)	protein_coding
AT4G30830	AT4G30830.1	myosin-like protein (Protein of unknown function, DUF593);(source:Araport11)	protein_coding
AT2G15590	AT2G15590.2	spire, putative (DUF1685);(source:Araport11)	protein_coding
AT3G48240	AT3G48240.1	Octicosapeptide/Phox/Bem1p family protein;(source:Araport11)	protein_coding
AT1G75400	AT1G75400.1	RING/U-box superfamily protein;(source:Araport11)	protein_coding
AT1G70640	AT1G70640.1	octicosapeptide/Phox/Bem1p (PB1) domain-containing protein;(source:Araport11)	protein_coding
AT2G36320	AT2G36320.1	A20/AN1-like zinc finger family protein;(source:Araport11)	protein_coding
AT5G01320	AT5G01320.1	Thiamine pyrophosphate dependent pyruvate decarboxylase family protein;(source:Araport11)	protein_coding
AT1G14780	AT1G14780.1	MAC/Perforin domain-containing protein;(source:Araport11)	protein_coding
AT2G17860	AT2G17860.1	Pathogenesis-related thaumatin superfamily protein;(source:Araport11)	protein_coding
AT2G15020	AT2G15020.1	hypothetical protein;(source:Araport11)	protein_coding
AT1G01300	AT1G01300.1	Eukaryotic aspartyl protease family protein;(source:Araport11)	protein_coding
AT4G12735	AT4G12735.1	Encodes a peroxisomal protein.	protein_coding
AT5G16360	AT5G16360.1	NC domain-containing protein-like protein;(source:Araport11)	protein_coding
AT3G46080	AT3G46080.1	C2H2-type zinc finger family protein;(source:Araport11)	protein_coding
AT1G24580	AT1G24580.1	RING/U-box superfamily protein;(source:Araport11)	protein_coding
AT1G66500	AT1G66500.1	Pre-mRNA cleavage complex II;(source:Araport11)	protein_coding
AT4G33625	AT4G33625.1	vacuole protein;(source:Araport11)	protein_coding
AT5G04170	AT5G04170.1	Calcium-binding EF-hand family protein;(source:Araport11)	protein_coding
AT1G48040	AT1G48040.1	Protein phosphatase 2C family protein;(source:Araport11)	protein_coding
AT1G32700	AT1G32700.1	PLATZ transcription factor family protein;(source:Araport11)	protein_coding
AT2G41380	AT2G41380.1	S-adenosyl-L-methionine-dependent methyltransferases superfamily protein;(source:Araport11)	protein_coding
AT3G15760	AT3G15760.1	cytochrome P450 family protein;(source:Araport11)	protein_coding
AT3G02910	AT3G02910.1	AIG2-like (avirulence induced gene) family protein;(source:Araport11)	protein_coding
AT5G57100	AT5G57100.1	Nucleotide/sugar transporter family protein;(source:Araport11)	protein_coding
AT1G21010	AT1G21010.1	PADRE proteinup-regulated after infection by S. sclerotiorun.	protein_coding
AT3G09450	AT3G09450.1	fusaric acid resistance family protein;(source:Araport11)	protein_coding
AT3G10300	AT3G10300.3	Calcium-binding EF-hand family protein;(source:Araport11)	protein_coding
AT5G42760	AT5G42760.2	Leucine carboxyl methyltransferase;(source:Araport11)	protein_coding
AT2G12400	AT2G12400.1	plasma membrane fusion protein;(source:Araport11)	protein_coding
AT4G17140	AT4G17140.3	pleckstrin homology (PH) domain-containing protein;(source:Araport11)	protein_coding
AT5G10750	AT5G10750.1	enhanced disease resistance-like protein (DUF1336);(source:Araport11)	protein_coding
AT1G04570	AT1G04570.1	Similar to plastid solute transporters.	protein_coding
AT2G05790	AT2G05790.1	O-Glycosyl hydrolases family 17 protein;(source:Araport11)	protein_coding
AT1G14890	AT1G14890.1	Plant invertase/pectin methylesterase inhibitor superfamily protein;(source:Araport11)	protein_coding
AT2G24040	AT2G24040.1	Low temperature and salt responsive protein family;(source:Araport11)	protein_coding
AT2G18193	AT2G18193.1	P-loop containing nucleoside triphosphate hydrolases superfamily protein;(source:Araport11)	protein_coding
AT1G07870	AT1G07870.2	Protein kinase superfamily protein;(source:Araport11)	protein_coding

### Sheet: 24h down-regulated DEGs
Table S19B	Genes found exclusively in the Arctic 24h down-regulated DEG sets (C. bellidifolia, C. groenlandica, and D. nivalis) - based on blasting Arctic DEGs against Araport 11.
Annotations from www.arabidopsis.org
Locus Identifier	Gene Model Name	Gene Model Description	Gene Model Type	Primary Gene Symbol	All Gene Symbols
AT2G42300	AT2G42300.1	Together with bHLH60 associates with phytochrome interacting factor 7 to regulate hypocotyl elongation.	protein_coding	(BHLH48)	(BHLH48)
AT2G42380	AT2G42380.2	Encodes a member of the BZIP family of transcription factors. Forms heterodimers with the related protein AtbZIP61. Binds to G-boxes in vitro and is localized to the nucleus in onion epidermal cells.	protein_coding	(BZIP34)	(ATBZIP34); (BZIP34); (DEG7)
AT5G47370	AT5G47370.1	homeobox-leucine zipper genes induced by auxin, but not by other phytohormones. Plays opposite roles in the shoot and root tissues in regulating auxin-mediated morphogenesis.	protein_coding	(HAT2)	(HAT2)
AT3G26490	AT3G26490.1	Encodes a gene homologous to the NPY family based on deep phylogeny.	protein_coding	(NPY7)	(NPY7)
AT2G25420	AT2G25420.1	WD40 domain protein which interacts with ROS1 in the base excision repair pathway through DNA methylation.	protein_coding	(RWD40)	(RWD40)
AT3G18773	AT3G18773.1	RING/U-box superfamily protein;(source:Araport11)	protein_coding	ARABIDOPSIS T??XICOS EN LEVADURA 77 (ATL77)	ARABIDOPSIS T??XICOS EN LEVADURA 77 (ATL77)
AT2G35260	AT2G35260.1	CAAX protease self-immunity protein;(source:Araport11)	protein_coding	BALANCE OF CHLOROPHYLL METABOLISM 1 (BCM1)	BALANCE OF CHLOROPHYLL METABOLISM 1 (BCM1)
AT1G75380	AT1G75380.1	Encodes a nuclease involved in ABA-mediated callose deposition. It has been shown to interact with JAZ proteins, binds to a jasmonic acid-responsive element (JARE) and repress AtJMT expression.	protein_coding	BIFUNCTIONAL NUCLEASE IN BASAL DEFENSE RESPONSE 1 (BBD1)	BIFUNCTIONAL NUCLEASE IN BASAL DEFENSE RESPONSE 1 (ATBBD1);BIFUNCTIONAL NUCLEASE IN BASAL DEFENSE RESPONSE 1 (BBD1)
AT2G32010	AT2G32010.1	Encodes an inositol polyphosphate 5?-phosphatase (5PTase). Mediating phosphoinositide signaling. Involved in establishment of foliar vein patterns.	protein_coding	CVP2 LIKE 1 (CVL1)	CVP2 LIKE 1 (CVL1)
AT3G26932	AT3G26932.1	dsRNA-binding protein 3;(source:Araport11)	protein_coding	DSRNA-BINDING PROTEIN 3 (DRB3)	DSRNA-BINDING PROTEIN 3 (DRB3)
AT2G01860	AT2G01860.1	Tetratricopeptide repeat (TPR)-like superfamily protein;(source:Araport11)	protein_coding	EMBRYO DEFECTIVE 975 (EMB975)	EMBRYO DEFECTIVE 975 (EMB975); (CYK8)
AT1G10240	AT1G10240.1	FAR1-related sequence 11;(source:Araport11)	protein_coding	FAR1-RELATED SEQUENCE 11 (FRS11)	FAR1-RELATED SEQUENCE 11 (FRS11)
AT5G49730	AT5G49730.1	Encodes a plasma membrane-located ferric chelate reductase. Its mRNA is expressed in green aerial tissues (shoot, flower and cotyledon) in a light- and cell differentiation-specific manner.	protein_coding	FERRIC REDUCTION OXIDASE 6 (FRO6)	FERRIC REDUCTION OXIDASE 6 (ATFRO6); (FRO6);FERRIC REDUCTION OXIDASE 6 (FRO6)
AT3G25500	AT3G25500.1	Poly-L-proline-containing (PLP) protein that form part of the signal-transduction cascade that leads to rearrangement of the actin cytoskeleton. AFH1 is a nonprocessive formin that moves from the barbered end to the side of an actin filament after the nucleation event.	protein_coding	FORMIN HOMOLOGY 1 (AFH1)	FORMIN HOMOLOGY 1 (AFH1);FORMIN HOMOLOGY 1 (FH1); (AHF1);ARABIDOPSIS THALIANA FORMIN HOMOLOGY 1 (ATFH1)
AT5G22940	AT5G22940.1	Homolog of FRA8 (AT2G28110), a member of a member of glycosyltransferase family 47; exhibits high sequence similarity to tobacco (Nicotiana plumbaginifolia) pectin glucuronyltransferase.	protein_coding	FRA8 HOMOLOG (F8H)	FRA8 HOMOLOG (F8H)
AT1G26945	AT1G26945.1	Encodes a basic helix-loop-helix (bHLH) protein involved in blue/far-red light signaling. Physically interacts with HFR1 and negatively regulates its activity.	protein_coding	KIDARI (KDR)	KIDARI (KDR);PACLOBUTRAZOL RESISTANCE 6 (PRE6)
AT3G28857	AT3G28857.1	Encodes a atypical member of the bHLH (basic helix-loop-helix) family transcriptional factors.	protein_coding	PACLOBUTRAZOL RESISTANCE 5 (PRE5)	PACLOBUTRAZOL RESISTANCE 5 (PRE5)
AT1G03630	AT1G03630.1	Encodes for a protein with protochlorophyllide oxidoreductase activity. The enzyme is NADPH- and light-dependent.	protein_coding	PROTOCHLOROPHYLLIDE OXIDOREDUCTASE C (POR C)	PROTOCHLOROPHYLLIDE OXIDOREDUCTASE C (POR C); (PORC)
AT2G33050	AT2G33050.1	receptor like protein 26;(source:Araport11)	protein_coding	RECEPTOR LIKE PROTEIN 26 (RLP26)	RECEPTOR LIKE PROTEIN 26 (AtRLP26);RECEPTOR LIKE PROTEIN 26 (RLP26)
AT3G49750	AT3G49750.1	receptor like protein 44;(source:Araport11)	protein_coding	RECEPTOR LIKE PROTEIN 44 (RLP44)	RECEPTOR LIKE PROTEIN 44 (AtRLP44);RECEPTOR LIKE PROTEIN 44 (RLP44)
AT5G18020	AT5G18020.1	SAUR-like auxin-responsive protein family;(source:Araport11)	protein_coding	SMALL AUXIN UP RNA 20 (SAUR20)	SMALL AUXIN UP RNA 20 (SAUR20)
AT2G18010	AT2G18010.1	SAUR-like auxin-responsive protein family;(source:Araport11)	protein_coding	SMALL AUXIN UPREGULATED RNA 10 (SAUR10)	SMALL AUXIN UPREGULATED RNA 10 (SAUR10)
AT2G16580	AT2G16580.1	SAUR-like auxin-responsive protein family;(source:Araport11)	protein_coding	SMALL AUXIN UPREGULATED RNA 8 (SAUR8)	SMALL AUXIN UPREGULATED RNA 8 (SAUR8)
AT4G03390	AT4G03390.1	STRUBBELIG-receptor family 3;(source:Araport11)	protein_coding	STRUBBELIG-RECEPTOR FAMILY 3 (SRF3)	STRUBBELIG-RECEPTOR FAMILY 3 (SRF3)
AT2G40150	AT2G40150.1	Encodes a member of the TBL (TRICHOME BIREFRINGENCE-LIKE) gene family containing a plant-specific DUF231 (domain of unknown function) domain. TBL gene family has 46 members, two of which (TBR/AT5G06700 and TBL3/AT5G01360) have been shown to be involved in the synthesis and deposition of secondary wall cellulose, presumably by influencing the esterification state of pectic polymers. A nomenclature…	protein_coding	TRICHOME BIREFRINGENCE-LIKE 28 (TBL28)	TRICHOME BIREFRINGENCE-LIKE 28 (TBL28)
AT3G62390	AT3G62390.1	Encodes a member of the TBL (TRICHOME BIREFRINGENCE-LIKE) gene family containing a plant-specific DUF231 (domain of unknown function) domain. TBL gene family has 46 members, two of which (TBR/AT5G06700 and TBL3/AT5G01360) have been shown to be involved in the synthesis and deposition of secondary wall cellulose, presumably by influencing the esterification state of pectic polymers. A nomenclature…	protein_coding	TRICHOME BIREFRINGENCE-LIKE 6 (TBL6)	TRICHOME BIREFRINGENCE-LIKE 6 (TBL6)
AT4G03210	AT4G03210.1	Encodes a member of xyloglucan endotransglucosylase/hydrolases (XTHs) that catalyze the cleavage and molecular grafting of xyloglucan chains function in loosening and rearrangement of the cell wall. Gene is expressed in shoot apex region, flower buds, flower stalks and internodes bearing flowers.	protein_coding	XYLOGLUCAN ENDOTRANSGLUCOSYLASE/HYDROLASE 9 (XTH9)	XYLOGLUCAN ENDOTRANSGLUCOSYLASE/HYDROLASE 9 (XTH9)
AT3G24255	AT3G24255.1	RNA-directed DNA polymerase (reverse transcriptase)-related family protein;(source:Araport11)	protein_coding
AT1G52342	AT1G52342.1	hypothetical protein;(source:Araport11)	protein_coding
AT4G15990	AT4G15990.1	hypothetical protein;(source:Araport11)	protein_coding
AT1G34070	AT1G34070.1	Copia-like polyprotein/retrotransposon;(source:Araport11)	protein_coding
AT4G04630	AT4G04630.1	senescence regulator (Protein of unknown function, DUF584);(source:Araport11)	protein_coding
AT3G47680	AT3G47680.1	DNA binding protein;(source:Araport11)	protein_coding
AT1G02180	AT1G02180.1	ferredoxin-like protein;(source:Araport11)	protein_coding
AT2G23690	AT2G23690.1	PADRE protein.	protein_coding
AT1G43760	AT1G43760.1	DNAse I-like superfamily protein;(source:Araport11)	protein_coding
AT1G77855	AT1G77855.1	Phosphatidylinositol 4-phosphate 5-kinase (PIP5K) enzyme family member.	protein_coding
AT3G54880	AT3G54880.1	zinc finger protein;(source:Araport11)	protein_coding
AT5G57340	AT5G57340.2	ras guanine nucleotide exchange factor Q-like protein;(source:Araport11)	protein_coding
AT5G06790	AT5G06790.1	cotton fiber protein;(source:Araport11)	protein_coding
AT3G55240	AT3G55240.1	Overexpression leads to PEL (Pseudo-Etiolation in Light) phenotype.	protein_coding
AT5G12440	AT5G12440.1	CCCH-type zinc fingerfamily protein with RNA-binding domain-containing protein;(source:Araport11)	protein_coding
AT5G19190	AT5G19190.1	hypothetical protein;(source:Araport11)	protein_coding
AT1G36940	AT1G36940.2	myotubularin-like protein;(source:Araport11)	protein_coding
AT3G23930	AT3G23930.1	troponin T, skeletal protein;(source:Araport11)	protein_coding
AT1G72110	AT1G72110.1	O-acyltransferase (WSD1-like) family protein;(source:Araport11)	protein_coding
AT3G51950	AT3G51950.1	Contains single CCCH domain.	protein_coding
The query for the following terms resulted in no hits: " AT2G15300"
