## Supplementary tables (excel files) for "What can cold-induced transcriptomes of Arctic Brassicaceae tell us about the evolution of cold tolerance?": TableS20_DEGs_shared_by_Athaliana_and_Arctic_Brassicaceae.xlsx

### Sheet: 24h up-regulated DEGs
Table S20A	Genes found in all 24h up-regulated DEG sets (A. thaliana, C. bellidifolia, C. groenlandica, and D. nivalis) - based on blasting Arctic DEGs against Araport 11.
Annotations from www.arabidopsis.org
Locus Identifier	Gene Model Name	Gene Model Description	Gene Model Type	Primary Gene Symbol	All Gene Symbols
AT3G24190	AT3G24190.1	Protein kinase superfamily protein;(source:Araport11)	protein_coding	(ABC1K6)	(ABC1K6)
AT1G51090	AT1G51090.1	Heavy metal associated domain containing protein involved in plant immunity.Mutants show an increase in root length under NO stress and reduction in root length under H2O2 stress conditions. Mutants show increases in defense responses to pathogens including hypersensitive lesions, increased resistance and induction of SAR genes.	protein_coding	(ATHMAD1)	(ATHMAD1);HEAVY METAL ASSOCIATED PROTEIN 9 (ATHMP09)
AT2G40340	AT2G40340.1	Encodes a member of the DREB subfamily A-2 of ERF/AP2 transcription factor family. The protein contains one AP2 domain. There are eight members in this subfamily including DREB2A AND DREB2B that are involved in response to drought.	protein_coding	(DREB2C)	(DREB2C); (AtERF48)
AT2G37970	AT2G37970.1	Encodes a cytosolic heme binding protein(cHBP)that can reversibly bind tetrapyrroles including heme, protoporphyrin IX and Mg-protoporphyrin IX dimethyl ester with distinct binding af&#64257;nities.	protein_coding	(SOUL-1)	(SOUL-1);HAEM-BINDING PROTEIN 2 (HBP2); (ATHBP2); (SOUL2);CYTOSOLIC HEME (TETRAPYRROLE) BINDING PROTEIN 2 (CHBP2)
AT2G31360	AT2G31360.1	Encodes a protein homologous to delta 9 acyl-lipid desaturases of cyanobacteria and acyl-CoA desaturases of yeast and mammals. expression up-regulated by cold temperature. It is involved in the synthesis of the 24:1n-9 and 26:1n-9 components of seed lipids, sphingolipids and the membrane phospholipids phosphatidylserine (PS), and phosphatidylethanolamine (PE).	protein_coding	16:0DELTA9 DESATURASE 2 (ADS2)	16:0DELTA9 DESATURASE 2 (ADS2);16:0DELTA9 DESATURASE 2 (DS2); (ATADS2)
AT1G09780	AT1G09780.1	Encodes a 2,3-biphosphoglycerate-independent phosphoglycerate mutase that is involved in pollen development and stomatal movement.	protein_coding	2,3-BIPHOSPHOGLYCERATE-INDEPENDENT PHOSPHOGLYCERATE MUTASE 1 (iPGAM1)	2,3-BIPHOSPHOGLYCERATE-INDEPENDENT PHOSPHOGLYCERATE MUTASE 1 (iPGAM1)
AT1G65060	AT1G65060.1	encodes an isoform of 4-coumarate:CoA ligase (4CL), which is involved in the last step of the general phenylpropanoid pathway. mRNA levels are not induced in response to wounding or to fungal infection by P. parasitica. mRNA is expressed in flowers, to a lesser degree in mature leaves and siliques and marginally in seedling roots and bolting stems of mature plants. The catalytic efficiency was in…	protein_coding	4-COUMARATE:COA LIGASE 3 (4CL3)	4-COUMARATE:COA LIGASE 3 (4CL3)
AT1G49720	AT1G49720.2	Identified as a protein that binds to abscisic acid response elements. May mediate transcriptional regulation of ABA responses.	protein_coding	ABSCISIC ACID RESPONSIVE ELEMENT-BINDING FACTOR 1 (ABF1)	ABSCISIC ACID RESPONSIVE ELEMENT-BINDING FACTOR 1 (ABF1); (ATABF1)
AT1G11390	AT1G11390.1	Atypical kinase which functions in plant salt stress tolerance by regulating reactive oxygen species (ROS).	protein_coding	ACTIVITY OF BC1 COMPLEX KINASE 10A (ABC1K10A)	ACTIVITY OF BC1 COMPLEX KINASE 10A (ABC1K10A)
AT1G77120	AT1G77120.1	Catalyzes the reduction of acetaldehyde using NADH as reductant. Requires zinc for activity. Dimer. Anaerobic response polypeptide (ANP). Fermentation. The protein undergoes thiolation following treatment with the oxidant tert-butylhydroperoxide. The mRNA is cell-to-cell mobile.	protein_coding	ALCOHOL DEHYDROGENASE 1 (ADH1)	ARABIDOPSIS THALIANA ALCOHOL DEHYDROGENASE (ATADH);ALCOHOL DEHYDROGENASE (ADH);ALCOHOL DEHYDROGENASE 1 (ADH1); (ATADH1)
AT3G05800	AT3G05800.1	AtBS1(activation-tagged BRI1 suppressor 1)-interacting factor 1;(source:Araport11)	protein_coding	ATBS1(ACTIVATION-TAGGED BRI1 SUPPRESSOR 1)-INTERACTING FACTOR 1 (AIF1)	ATBS1(ACTIVATION-TAGGED BRI1 SUPPRESSOR 1)-INTERACTING FACTOR 1 (AIF1)
AT5G60790	AT5G60790.1	Member of GCN subfamily; essential for translation inhibition under cold stress through interacting with GCN2 to phosphorylate eukaryotic translation initiation factor 2. GCN1 regulated gens are involved in flower development, seed dormancy and seed development, response to osmotic stress, amino acid biosynthesis, photosynthesis, cell wall organization, protein transport and localization, lipid b…	protein_coding	ATP-BINDING CASSETTE F1 (ABCF1)	ARABIDOPSIS THALIANA GENERAL CONTROL NON-REPRESSIBLE 1 (ATGCN1);GENERAL CONTROL NON-REPRESSIBLE 1 (GCN1);ATP-BINDING CASSETTE F1 (ABCF1);GENERAL CONTROL NON-DEREPRESSIBLE 20 (GCN20)
AT1G03905	AT1G03905.1	P-loop containing nucleoside triphosphate hydrolases superfamily protein;(source:Araport11)	protein_coding	ATP-BINDING CASSETTE I19 (ABCI19)	NON-INTRINSIC ABC PROTEIN 4 (ATNAP4);ATP-BINDING CASSETTE I19 (ABCI19)
AT3G21890	AT3G21890.1	Encodes a microprotein that delays floral transition by forming a complex with CONSTANS (CO) and the co-repressor protein TOPLESS.	protein_coding	B-BOX DOMAIN PROTEIN 31 (BBX31)	B-BOX DOMAIN PROTEIN 31 (BBX31);MICROPROTEIN 1A (MIP1A);MICROPROTEIN 1B (MIP1B)
AT2G47890	AT2G47890.1	Acts as a positive regulator of red light signaling; overexpression causes markedly shortened hypocotyls under various light states. Binds to the HY5 promoter to activate its transcription, while both BBX21 and HY5 associate with its promoter to positively regulate its expression. T	protein_coding	B-BOX PROTEIN 11 (BBX11)	B-BOX PROTEIN 11 (BBX11)
AT1G62710	AT1G62710.1	Encodes a vacuolar processing enzyme belonging to a novel group of cysteine proteases that is expressed specifically in seeds and is essential for the proper processing of storage proteins.	protein_coding	BETA VACUOLAR PROCESSING ENZYME (BETA-VPE)	BETA VACUOLAR PROCESSING ENZYME (BETA-VPE); (BETAVPE);ASPARAGINYL ENDOPEPTIDASE 2 (AEP2);VACUOLAR PROCESSING ENZYME (VPE, LEGUMAIN) ISOFORM BETA (LEGbeta)
AT3G44450	AT3G44450.1	Plant specific protein.BIC1 and BIC2 inhibit cryptochrome function by blocking blue light-dependent cryptochrome dimerization.Light activated transcription of BICs is mediated by cryptochromes.	protein_coding	BLUE-LIGHT INHIBITOR OF CRYPTOCHROMES 2 (BIC2)	BLUE-LIGHT INHIBITOR OF CRYPTOCHROMES 2 (BIC2)
AT3G23000	AT3G23000.1	Encodes a serine/threonine protein kinase with similarities to CBL-interacting protein kinases, SNF1 and SOS2. The mRNA is cell-to-cell mobile.	protein_coding	CBL-INTERACTING PROTEIN KINASE 7 (CIPK7)	CBL-INTERACTING PROTEIN KINASE 7 (CIPK7);SNF1-RELATED PROTEIN KINASE 3.10 (SnRK3.10); (PKS7); (ATSRPK1); (ATSR2)
AT4G17090	AT4G17090.1	Encodes a beta-amylase targeted to the chloroplast. Transgenic BMY8 RNAi lines fail to accumulate maltose during cold shock suggesting that maltose accumulation coincides with BMY8 expression. Apart from maltose, the sugar content of the RNAi lines were similar to wildtype (glucose and sucrose unaffected).BAM3 activity declines 2 and 4 days after start of cold stress despite an increase in transc…	protein_coding	CHLOROPLAST BETA-AMYLASE (CT-BMY)	CHLOROPLAST BETA-AMYLASE (CT-BMY); (ATBAM3);BETA-AMYLASE 8 (BMY8);BETA-AMYLASE 3 (BAM3)
AT2G42530	AT2G42530.1	Encodes COR15B, a protein that protects chloroplast membranes during freezing.	protein_coding	COLD REGULATED 15B (COR15B)	COLD REGULATED 15B (COR15B)
AT2G15970	AT2G15970.1	encodes an alpha form of a protein similar to the cold acclimation protein WCOR413 in wheat. Expression is induced by short-term cold-treatment, water deprivation, and abscisic acid treatment. The mRNA is cell-to-cell mobile.	protein_coding	COLD REGULATED 413 PLASMA MEMBRANE 1 (COR413-PM1)	COLD REGULATED 413 PLASMA MEMBRANE 1 (COR413-PM1); (WCOR413); (WCOR413-LIKE);ARABIDOPSIS THALIANA COLD-REGULATED413 PLASMA MEMBRANE 1 (ATCOR413-PM1); (FL3-5A3);CYCLOPHILLIN 19 (ATCYP19)
AT5G42900	AT5G42900.1	Acts with COR28 as a key regulator in the COP1-HY5 regulatory hub by regulating HY5 activity to ensure proper skotomorphogenic growth in the dark and photomorphogenic development in the light.	protein_coding	COLD REGULATED GENE 27 (COR27)	COLD REGULATED GENE 27 (COR27)
AT4G33980	AT4G33980.2	Acts with COR27 as a key regulator in the COP1-HY5 regulatory hub by regulating HY5 activity to ensure proper skotomorphogenic growth in the dark and photomorphogenic development in the light.	protein_coding	COLD-REGULATED GENE 28 (COR28)	COLD-REGULATED GENE 28 (COR28);HYPOXIA RESPONSE UNKNOWN PROTEIN 41 (HUP41)
AT2G21660	AT2G21660.1	Encodes a small glycine-rich RNA binding protein that is part of a negative-feedback loop through which AtGRP7 regulates the circadian oscillations of its own transcript. Gene expression is induced by cold. GRP7 appears to promote stomatal opening and reduce tolerance under salt and dehydration stress conditions, but, promotes stomatal closing and thereby increases stress tolerance under conditio…	protein_coding	COLD, CIRCADIAN RHYTHM, AND RNA BINDING 2 (CCR2)	COLD, CIRCADIAN RHYTHM, AND RNA BINDING 2 (CCR2);GLYCINE-RICH RNA-BINDING PROTEIN 7 (GR-RBP7);GLYCINE-RICH RNA-BINDING PROTEIN 7 (GRP7);RNA-BINDING GLYCINE-RICH PROTEIN A3 (RBGA3);SMALL RNA-BINDING PROTEIN 1 (SRBP1);GLYCINE RICH PROTEIN 7 (ATGRP7)
AT5G53420	AT5G53420.1	Member of ASML2 family of CCT domain proteins.There is a preferential accumulation of RNA isoforms CCT101.1 and CCT101.2 in response to N-treatment, each isoform has different targets.	protein_coding	CONSTANS, CO-LIKE AND TOC1 MOTIF; (CCT101)	CONSTANS, CO-LIKE AND TOC1 MOTIF; (CCT101)
AT3G12490	AT3G12490.2	Encodes a protein with cysteine proteinase inhibitor activity. Overexpression increases tolerance to abiotic stressors (i.e.salt,osmotic, cold stress).	protein_coding	CYSTATIN B (CYSB)	CYSTATIN B (ATCYSB);CYSTATIN B (CYSB);ARABIDOPSIS THALIANA PHYTOCYSTATIN 6 (ATCYS6)
AT2G29090	AT2G29090.1	Encodes a protein with ABA 8'-hydroxylase activity, involved in ABA catabolism. Member of the CYP707A gene family. This gene predominantly accumulates in dry seeds and is up-regulated immediately following imbibition. CYP707A2 appears to play a major role in the rapid decrease in ABA levels during early seed imbibition.	protein_coding	CYTOCHROME P450, FAMILY 707, SUBFAMILY A, POLYPEPTIDE 2 (CYP707A2)	CYTOCHROME P450, FAMILY 707, SUBFAMILY A, POLYPEPTIDE 2 (CYP707A2)
AT5G07920	AT5G07920.1	Encodes a putative diacylglycerol kinase that is mainly expressed in roots, shoots and leaves, but its enzyme product was not active in vitro.	protein_coding	DIACYLGLYCEROL KINASE1 (DGK1)	DIACYLGLYCEROL KINASE1 (DGK1);DIACYLGLYCEROL KINASE 1 (ATDGK1)
AT3G13310	AT3G13310.1	Chaperone DnaJ-domain superfamily protein;(source:Araport11)	protein_coding	DNA J PROTEIN C66 (DJC66)	DNA J PROTEIN C66 (DJC66)
AT2G23340	AT2G23340.1	encodes a member of the DREB subfamily A-5 of ERF/AP2 transcription factor family. The protein contains one AP2 domain. There are 16 members in this subfamily including RAP2.1, RAP2.9 and RAP2.10.	protein_coding	DREB AND EAR MOTIF PROTEIN 3 (DEAR3)	DREB AND EAR MOTIF PROTEIN 3 (DEAR3)
AT2G36010	AT2G36010.2	Member of the E2F transcription factors, (cell cycle genes), key components of the cyclin D/retinoblastoma/E2F pathway.	protein_coding	E2F TRANSCRIPTION FACTOR 3 (E2F3)	E2F TRANSCRIPTION FACTOR 3 (E2F3); (ATE2FA)
AT3G22840	AT3G22840.1	Encodes an early light-inducible protein.	protein_coding	EARLY LIGHT-INDUCABLE PROTEIN (ELIP1)	EARLY LIGHT-INDUCABLE PROTEIN (ELIP1); (ELIP)
AT4G14690	AT4G14690.1	Encodes an early light-induced protein. ELIPs are thought not to be directly involved in the synthesis and assembly of specific photosynthetic complexes, but rather affect the biogenesis of all chlorophyll-binding complexes. A study (PMID 17553115) has shown that the chlorophyll synthesis pathway was downregulated as a result of constitutive ELIP2 expression, leading to decreased chlorophyll avai…	protein_coding	EARLY LIGHT-INDUCIBLE PROTEIN 2 (ELIP2)	EARLY LIGHT-INDUCIBLE PROTEIN 2 (ELIP2)
AT1G20450	AT1G20450.1	Encodes a gene induced by low temperature and dehydration. Inhibits e.coli growth while overexpressed. Belongs to the dehydrin protein family, which contains highly conserved stretches of 7-17 residues that are repetitively scattered in their sequences, the K-, S-, Y- and lysine rich segments. LTI29 and LTI30 double overexpressors confer cold tolerance. Localized to membranes and cytoplasm.	protein_coding	EARLY RESPONSIVE TO DEHYDRATION 10 (ERD10)	LOW TEMPERATURE INDUCED 29 (LTI29);LOW TEMPERATURE INDUCED 45 (LTI45);EARLY RESPONSIVE TO DEHYDRATION 10 (ERD10)
AT2G17840	AT2G17840.1	Identified as drought-inducible gene by differential hybridization. Upregulated by high light, drought, cold and salt stress determined by microarray analysis.	protein_coding	EARLY-RESPONSIVE TO DEHYDRATION 7 (ERD7)	EARLY-RESPONSIVE TO DEHYDRATION 7 (ERD7)
AT3G12670	AT3G12670.1	Cytidine triphosphate synthase; essential for CTP supply in developing embryos.	protein_coding	EMBRYO DEFECTIVE 2742 (emb2742)	EMBRYO DEFECTIVE 2742 (emb2742);CTP SYNTHASE 2 (CTPS2)
AT3G09350	AT3G09350.1	Encodes one of the Arabidopsis orthologs of the human Hsp70-binding protein 1 (HspBP-1) and yeast Fes1p: Fes1A (AT3G09350), Fes1B (AT3G53800), Fes1C (AT5G02150). Fes1A is cytosolic and associates with cytosolic Hsp70. Mutants showed increased heat-sensitive phenotype suggestion the involvement of Fes1A in acquired thermotolerance. Does not have nucleotide exchange factor activity in vitro.	protein_coding	FES1A (Fes1A)	FES1A (Fes1A)
AT3G51240	AT3G51240.1	Encodes flavanone 3-hydroxylase that is coordinately expressed with chalcone synthase and chalcone isomerases and is involved in flavonoid biosynthesis. Not responsive to auxin or ethylene stimulus (qRT-PCR).	protein_coding	FLAVANONE 3-HYDROXYLASE (F3H)	FLAVANONE 3-HYDROXYLASE (F3H);TRANSPARENT TESTA 6 (TT6); (F3'H)
AT1G22770	AT1G22770.1	Together with CONSTANTS (CO) and FLOWERING LOCUS T (FT), GIGANTEA promotes flowering under long days in a circadian clock-controlled flowering pathway. GI acts earlier than CO and FT in the pathway by increasing CO and FT mRNA abundance. Located in the nucleus. Regulates several developmental processes, including photoperiod-mediated flowering, phytochrome B signaling, circadian clock, carbohydra…	protein_coding	GIGANTEA (GI)	GIGANTEA (GI); (FB)
AT1G61800	AT1G61800.1	glucose6-Phosphate/phosphate transporter 2. Expression is upregulated in the shoot of cax1/cax3 mutant. The mRNA is cell-to-cell mobile.	protein_coding	GLUCOSE-6-PHOSPHATE/PHOSPHATE TRANSLOCATOR 2 (GPT2)	GLUCOSE-6-PHOSPHATE/PHOSPHATE TRANSLOCATOR 2 (GPT2);ARABIDOPSIS GLUCOSE-6-PHOSPHATE/PHOSPHATE TRANSLOCATOR 2 (ATGPT2)
AT4G11600	AT4G11600.1	Encodes glutathione peroxidase. Exhibits moderate binding affinity with dinotefuran.	protein_coding	GLUTATHIONE PEROXIDASE 6 (GPX6)	GLUTATHIONE PEROXIDASE 6 (ATGPX6); (PHGPX); (LSC803);GLUTATHIONE PEROXIDASE 6 (GPX6); (GPXL6)
AT5G17220	AT5G17220.1	Encodes glutathione transferase belonging to the phi class of GSTs. Naming convention according to Wagner et al. (2002). Mutants display no pigments on leaves and stems. Likely to function as a carrier to transport anthocyanin from the cytosol to tonoplasts.	protein_coding	GLUTATHIONE S-TRANSFERASE PHI 12 (GSTF12)	ARABIDOPSIS THALIANA GLUTATHIONE S-TRANSFERASE PHI 12 (ATGSTF12);GLUTATHIONE S-TRANSFERASE 26 (GST26);TRANSPARENT TESTA 19 (TT19);GLUTATHIONE S-TRANSFERASE PHI 12 (GSTF12)
AT5G14570	AT5G14570.1	Encodes ATNRT2.7, a nitrate transporter that controls nitrate content in seeds. Expression is detected in reproductive organs and peaks in seeds. Localized to the vacuolar membrane.	protein_coding	HIGH AFFINITY NITRATE TRANSPORTER 2.7 (NRT2.7)	HIGH AFFINITY NITRATE TRANSPORTER 2.7 (NRT2.7);HIGH AFFINITY NITRATE TRANSPORTER 2.7 (ATNRT2.7)
AT2G46680	AT2G46680.1	encodes a putative transcription factor that contains a homeodomain closely linked to a leucine zipper motif. Transcript is detected in all tissues examined. Is transcriptionally regulated in an ABA-dependent manner and may act in a signal transduction pathway which mediates a drought response.	protein_coding	HOMEOBOX 7 (HB-7)	HOMEOBOX 7 (ATHB-7);ARABIDOPSIS THALIANA HOMEOBOX 7 (ATHB7);HOMEOBOX 7 (HB-7)
AT1G18850	AT1G18850.1	PCP2 encodes a novel plant specific protein that is co-expressed with components of pre-rRNA processing complex. Co-localizes with NuGWD1 and SWA1.	protein_coding	LANT-SPECIFIC COMPONENT OF THE PRE- RRNA PROCESSING COMPLEX2 (PCP2)	LANT-SPECIFIC COMPONENT OF THE PRE- RRNA PROCESSING COMPLEX2 (PCP2)
AT1G01470	AT1G01470.1	Encodes late-embryogenesis abundant protein whose mRNA levels are induced in response to wounding and light stress. Might be involved in protection against desiccation.	protein_coding	LATE EMBRYOGENESIS ABUNDANT 14 (LEA14)	LATE EMBRYOGENESIS ABUNDANT 14 (LEA14);LIGHT STRESS-REGULATED 3 (LSR3); (LEA1);ARABIDOPSIS THALIANA LATE EMBRYOGENESIS ABUNDANT 14 (ATLEA14)
AT1G67360	AT1G67360.2	Encodes a small rubber particle protein homolog. Plays dual roles as positive factors for tissue growth and development and in drought stress responses.	protein_coding	LD-ASSOCIATED PROTEIN 1 (LDAP1)	LD-ASSOCIATED PROTEIN 1 (LDAP1);SMALL RUBBER PARTICLE PROTEIN (SRP1)
AT2G11810	AT2G11810.1	MGD3 is the major enzyme for galactolipid metabolism during phosphate starvation. Does not contribute to galactolipid synthesis under P1-sufficient conditions.	protein_coding	MONOGALACTOSYLDIACYLGLYCEROL SYNTHASE TYPE C (MGDC)	MONOGALACTOSYLDIACYLGLYCEROL SYNTHASE TYPE C (MGDC);MONOGALACTOSYL DIACYLGLYCEROL SYNTHASE 3 (MGD3); (ATMGD3)
AT2G20370	AT2G20370.1	Encodes a xyloglucan galactosyltransferase located in the membrane of Golgi stacks that is involved in the biosynthesis of fucose. It is also involved in endomembrane organization. It is suggested that it is a dual-function protein that is responsible for actin organization and the synthesis of cell wall materials. The mRNA is cell-to-cell mobile.	protein_coding	MURUS 3 (MUR3)	KATAMARI 1 (KAM1);MURUS 3 (MUR3); (AtMUR3);SHORT ROOT IN SALT MEDIUM 3 (RSA3)
AT1G30620	AT1G30620.1	encodes a type-II membrane protein that catalyzes 4-epimerization of UDP-D-Xylose to UDP-L-Arabinose in vitro, the nucleotide sugar used by glycosyltransferases in the arabinosylation of cell wall polysaccharides and wall-resident proteoglycans.	protein_coding	MURUS 4 (MUR4)	HIGH SUGAR RESPONSE8 (HSR8);MURUS 4 (MUR4);UDP-D-XYLOSE 4-EPIMERASE 1 (UXE1)
AT5G49330	AT5G49330.1	Member of the R2R3 factor gene family. Together with MYB11 and MYB111 redundantly regulates flavonol biosynthesis.	protein_coding	MYB DOMAIN PROTEIN 111 (MYB111)	MYB DOMAIN PROTEIN 111 (MYB111);ARABIDOPSIS MYB DOMAIN PROTEIN 111 (ATMYB111);PRODUCTION OF FLAVONOL GLYCOSIDES 3 (PFG3)
AT3G12320	AT3G12320.1	Member of a small gene family. Appears to be clock regulated.Somewhat redundant with LNK1/2 though more like LNK4 in having affects on biomass accumulation and phototrophism.	protein_coding	NIGHT LIGHT-INDUCIBLE AND CLOCK-REGULATED GENE 3 (LNK3)	NIGHT LIGHT-INDUCIBLE AND CLOCK-REGULATED GENE 3 (LNK3)
AT1G69870	AT1G69870.1	Encodes a low affinity nitrate transporter NRT1.7. Expressed in phloem. Responsible for source-to-sink remobilization of nitrate. The mRNA is cell-to-cell mobile.	protein_coding	NRT1/ PTR FAMILY 2.13 (NPF2.13)	NITRATE TRANSPORTER 1.7 (NRT1.7);NRT1/ PTR FAMILY 2.13 (NPF2.13); (ATNPF2.13)
AT5G62360	AT5G62360.1	Pectin methylesterase inhibitor expressed throughout the plant.	protein_coding	PECTIN METHYL-ESTERASE INHIBITOR 13 (PMEI13)	PECTIN METHYL-ESTERASE INHIBITOR 13 (PMEI13)
AT1G27910	AT1G27910.1	Encodes a protein containing a UND, a U-box, and an ARM domain. This protein has E3 ubiquitin ligase activity based on in vitro assays.	protein_coding	PLANT U-BOX 45 (PUB45)	PLANT U-BOX 45 (PUB45);ARABIDOPSIS THALIANA PLANT U-BOX 45 (ATPUB45)
AT1G48100	AT1G48100.1	Pectin lyase-like superfamily protein;(source:Araport11)	protein_coding	POLYGALACTURONASE INVOLVED IN EXPANSION3 (PGX3)	POLYGALACTURONASE INVOLVED IN EXPANSION3 (PGX3)
AT5G24470	AT5G24470.1	Encodes a pseudo-response regulator whose mutation affects various circadian-associated biological events such as flowering time in the long-day photoperiod conditions, red light sensitivity of seedlings during early photomorphogenesis, and the period of free-running rhythms of certain clock-controlled genes including CCA1 and APRR1/TOC1 in constant white light. Acts as transcriptional repressor …	protein_coding	PSEUDO-RESPONSE REGULATOR 5 (PRR5)	PSEUDO-RESPONSE REGULATOR 5 (APRR5);PSEUDO-RESPONSE REGULATOR 5 (PRR5)
AT3G53620	AT3G53620.1	Encodes a soluble protein with inorganic pyrophosphatase activity that is highly specific for Mg-inorganic pyrophosphate. The mRNA is cell-to-cell mobile.	protein_coding	PYROPHOSPHORYLASE 4 (PPa4)	PYROPHOSPHORYLASE 4 (AtPPa4);PYROPHOSPHORYLASE 4 (PPa4)
AT1G43890	AT1G43890.1	ras-related small GTPase	protein_coding	RAB GTPASE HOMOLOG B18 (RAB18)	ARABIDOPSIS RAB GTPASE HOMOLOG B18 (ATRAB18);ARABIDOPSIS RAB GTPASE HOMOLOG C1 (ATRABC1);RAB GTPASE HOMOLOG 18-1 (RAB18-1);RAB GTPASE HOMOLOG C1 (RABC1);ARABIDOPSIS RAB GTPASE HOMOLOG C1 (ATRAB-C1);RAB GTPASE HOMOLOG B18 (RAB18)
AT1G78570	AT1G78570.1	Encodes a UDP-L-Rhamnose synthase involved in the biosynthesis of rhamnose, a major monosaccharide component of pectin. Catalyzes the conversion of UDP-D-Glc to UDP-L-Rha. The dehydrogenase domain of RHM1 was shown to catalyze the conversion of UDP-D-Glc to the reaction intermediate UDP-4-keto-6-deoxy-D-Glc using recombinant protein assay but the activity of the full-length protein was not determ…	protein_coding	RHAMNOSE BIOSYNTHESIS 1 (RHM1)	ARABIDOPSIS THALIANA RHAMNOSE BIOSYNTHESIS 1 (ATRHM1);REPRESSOR OF LRX1 1 (ROL1);RHAMNOSE BIOSYNTHESIS 1 (RHM1)
AT5G15950	AT5G15950.1	Adenosylmethionine decarboxylase family protein;(source:Araport11)	protein_coding	S-ADENOSYLMETHIONINE DECARBOXYLASE 2 (SAMDC2)	S-ADENOSYLMETHIONINE DECARBOXYLASE 2 (SAMDC2)
AT1G27760	AT1G27760.3	Encodes a protein with similarity to human interferon-related developmental regulator (IFRD)that is involved in salt tolerance. Loss of function mutations are hypersensitive to salt stress and have reduced fertility. SAT32 is found in the cytoplasm but appears to translocate to the nucleus when plants are subject to salt stress.	protein_coding	SALT-TOLERANCE 32 (SAT32)	SALT-TOLERANCE 32 (ATSAT32);SALT-TOLERANCE 32 (SAT32)
AT5G16930	AT5G16930.1	Homologue of animal ATPase Family AAA Domain-Containing Protein 3 (ATAD3), which is involved in mitochondrial nucleoid organization; interacts with SHOT1.	protein_coding	SHOT1 BINDING ATPASE 2 (SBA2)	SHOT1 BINDING ATPASE 2 (SBA2);ATPASE FAMILY AAA DOMAIN-CONTAINING PROTEIN 3A2 (ATAD3A2)
AT3G27380	AT3G27380.1	One of three isoforms of the iron-sulfur component of the succinate dehydrogenase complex, a component of the mitochondrial respiratory chain complex II. The product of the nuclear encoded gene is imported into the mitochondrion. Expressed during germination and post-germinative growth.	protein_coding	SUCCINATE DEHYDROGENASE 2-1 (SDH2-1)	SUCCINATE DEHYDROGENASE 2-1 (SDH2-1)
AT2G03760	AT2G03760.1	Encodes a brassinosteroid sulfotransferase. In vitro experiements show that this enzyme has a preference for 24-epibrassinosteroids, particularly 24-epicathasterone, but does not act on castasterone and brassinolide. It also shows sulfating activity toward flavonoids. It is differentially expressed during development, being more abundant in young seedlings and actively growing cell cultures. Expr…	protein_coding	SULPHOTRANSFERASE 12 (SOT12)	SULPHOTRANSFERASE 12 (AtSOT12);SULPHOTRANSFERASE 12 (SOT12); (ST); (ATSULT202A1); (RAR047);ARABIDOPSIS THALIANA SULFOTRANSFERASE 1 (ATST1); (AtSOT1);SULPHOTRANSFERASE 1 (SOT1);SULFOTRANSFERASE 1 (ST1);SULFOTRANSFERASE 202A1 (SULT202A1)
AT3G55580	AT3G55580.1	TCF1 encodes a member of the RCC1 gene family and is required for chromatin based gene regulation of cold responsive genes in a CBF-independent manner. It is expressed in response to cold but not ABA.	protein_coding	TOLERANT TO CHILLING AND FREEZING1 (TCF1)	TOLERANT TO CHILLING AND FREEZING1 (TCF1)
AT3G55120	AT3G55120.1	Catalyzes the conversion of chalcones into flavanones. Required for the accumulation of purple anthocyanins in leaves and stems. Co-expressed with CHS.	protein_coding	TRANSPARENT TESTA 5 (TT5)	TRANSPARENT TESTA 5 (TT5); (A11);CHALCONE FLAVANONE ISOMERASE (CFI);CHALCONE ISOMERASE (CHI); (ATCHI)
AT2G36750	AT2G36750.1	UDP-glucosyl transferase 73C1;(source:Araport11)	protein_coding	UDP-GLUCOSYL TRANSFERASE 73C1 (UGT73C1)	UDP-GLUCOSYL TRANSFERASE 73C1 (UGT73C1)
AT3G21560	AT3G21560.1	Encodes a protein with sinapic acid:UDP-glucose glucosyltransferase activity. Mutants defective in this gene are hyper-fluorescent (which accumulate in their trichomes a compound that is likely to be 3',5'-dimethoxynaringenin chalcone or sinapoyltriacetic acid lactone, potential products of the concerted action of 4-coumarate CoA ligase and chalcone synthase on sinapic acid). Also shown to be req…	protein_coding	UDP-GLUCOSYL TRANSFERASE 84A2 (UGT84A2)	BRIGHT TRICHOMES 1 (BRT1);UDP-GLUCOSYL TRANSFERASE 84A2 (UGT84A2); (BRT1)
AT4G11220	AT4G11220.1	VIRB2-interacting protein 2;(source:Araport11)	protein_coding	VIRB2-INTERACTING PROTEIN 2 (BTI2)	RETICULAN LIKE PROTEIN B2 (RTNLB2);RETICULON 2 (RTN2);VIRB2-INTERACTING PROTEIN 2 (BTI2)
AT3G14890	AT3G14890.1	Encodes a base excision repair protein that, together with APE2, it plays overlapping roles in the maintenance of epigenome and genome stability in plants.	protein_coding	ZINC 4 FINGER DNA 3'-PHOSPHOESTERASE (ZDP)	ZINC 4 FINGER DNA 3'-PHOSPHOESTERASE (ZDP)
AT5G04340	AT5G04340.1	Encodes a C2H2 zinc finger transcription factor that coordinately activates phytochelatin-synthesis related gene expression and directly targets GSH1 by binding to its promoter to positively regulate Cd accumulation and tolerance.	protein_coding	ZINC FINGER OF ARABIDOPSIS THALIANA 6 (ZAT6)	(C2H2);COLD INDUCED ZINC FINGER PROTEIN 2 (CZF2);ZINC FINGER OF ARABIDOPSIS THALIANA 6 (ZAT6); (ATZAT6)
AT3G48510	AT3G48510.1	ABA&#8208;induced transcription repressor that acts as feedback regulator in ABA signalling.	protein_coding		ABA-INDUCED TRANSCRIPTION REPRESSOR 2 (AITR2); (AITR2);DYNAMIC INFLUENCER OF GENE EXPRESSION 1 (DIG1)
AT3G17130	AT3G17130.1	Plant invertase/pectin methylesterase inhibitor superfamily protein;(source:Araport11)	protein_coding
AT2G35480	AT2G35480.1	envelope glycoprotein;(source:Araport11)	protein_coding
AT4G18070	AT4G18070.1	suppressor;(source:Araport11)	protein_coding
AT1G75860	AT1G75860.1	DNA ligase;(source:Araport11)	protein_coding
AT1G02270	AT1G02270.1	Calcium-binding endonuclease/exonuclease/phosphatase family;(source:Araport11)	protein_coding
AT5G12010	AT5G12010.1	nuclease;(source:Araport11)	protein_coding
AT1G11210	AT1G11210.1	cotton fiber protein, putative (DUF761);(source:Araport11)	protein_coding
AT3G27210	AT3G27210.1	hypothetical protein;(source:Araport11)	protein_coding
AT5G23850	AT5G23850.1	O-glucosyltransferase rumi-like protein (DUF821);(source:Araport11)	protein_coding
AT4G11350	AT4G11350.1	transferring glycosyl group transferase (DUF604);(source:Araport11)	protein_coding
AT1G10410	AT1G10410.1	CW14 protein (DUF1336);(source:Araport11)	protein_coding
AT1G70900	AT1G70900.1	hypothetical protein;(source:Araport11)	protein_coding
AT2G39710	AT2G39710.1	Encodes a Cysteine-rich peptide (CRP) family protein	protein_coding
AT1G16850	AT1G16850.1	transmembrane protein;(source:Araport11)	protein_coding
AT3G50910	AT3G50910.1	netrin receptor DCC;(source:Araport11)	protein_coding
AT1G32860	AT1G32860.1	Glycosyl hydrolase superfamily protein;(source:Araport11)	protein_coding
AT1G21790	AT1G21790.1	TRAM, LAG1 and CLN8 (TLC) lipid-sensing domain containing protein;(source:Araport11)	protein_coding
AT1G78070	AT1G78070.1	Transducin/WD40 repeat-like superfamily protein;(source:Araport11)	protein_coding
AT2G38465	AT2G38465.1	hypothetical protein;(source:Araport11)	protein_coding
AT1G61640	AT1G61640.1	Protein kinase superfamily protein;(source:Araport11)	protein_coding
AT4G20880	AT4G20880.1	ethylene-responsive nuclear protein / ethylene-regulated nuclear protein (ERT2);(source:Araport11)	protein_coding
AT4G02880	AT4G02880.2	ELKS/Rab6-interacting/CAST family protein;(source:Araport11)	protein_coding
AT2G25530	AT2G25530.1	AFG1-like ATPase family protein;(source:Araport11)	protein_coding
AT2G16890	AT2G16890.2	UDP-Glycosyltransferase superfamily protein;(source:Araport11)	protein_coding
AT2G23910	AT2G23910.1	NAD(P)-binding Rossmann-fold superfamily protein;(source:Araport11)	protein_coding
AT1G80130	AT1G80130.1	Tetratricopeptide repeat (TPR)-like superfamily protein;(source:Araport11)	protein_coding
AT3G09540	AT3G09540.1	Pectin lyase-like superfamily protein;(source:Araport11)	protein_coding
AT3G04010	AT3G04010.1	O-Glycosyl hydrolases family 17 protein;(source:Araport11)	protein_coding
AT3G21540	AT3G21540.1	transducin family protein / WD-40 repeat family protein;(source:Araport11)	protein_coding
AT1G05170	AT1G05170.2	Galactosyltransferase family protein;(source:Araport11)	protein_coding

### Sheet: 24h down-regulated DEGs
Table S20B	Genes found in all 24h down-regulated DEG sets (A. thaliana, C. bellidifolia, C. groenlandica, and D. nivalis) - based on blasting Arctic DEGs against Araport 11.
Annotations from www.arabidopsis.org
Locus Identifier	Gene Model Name	Gene Model Description	Gene Model Type	Primary Gene Symbol	All Gene Symbols
AT5G44410	AT5G44410.1	FAD-binding Berberine family protein;(source:Araport11)	protein_coding	(ATBBE27)	(ATBBE27)
AT2G25900	AT2G25900.1	Encodes a protein with two tandem-arrayed CCCH-type zinc fingers that binds RNA and is involved in RNA turnover. The mRNA is cell-to-cell mobile.	protein_coding	(ATCTH)	(ATCTH);TANDEM ZINC FINGER 1 (TZF1);A. THALIANA TANDEM ZINC FINGER PROTEIN 1 (ATTZF1)
AT1G80920	AT1G80920.1	A nuclear encoded soluble protein found in the chloroplast stroma. Negatively regulated by light and has rapid turnover in darkness.	protein_coding	(J8)	(AtJ8);DNA J PROTEIN C22 (DJC22);TRANSLOCON AT THE OUTER ENVELOPE MEMBRANE OF CHLOROPLASTS 12 (AtToc12); (J8);TRANSLOCON AT THE OUTER ENVELOPE MEMBRANE OF CHLOROPLASTS 12 (Toc12)
AT1G03090	AT1G03090.2	MCCA is the biotinylated subunit of the dimer MCCase, which is involved in leucine degradation. Both subunits are nuclear coded and the active enzyme is located in the mitochondrion.	protein_coding	(MCCA)	(MCCA)
AT2G34620	AT2G34620.1	Mitochondrial transcription termination factor family member.	protein_coding	(MTERF10)	(MTERF10)
AT5G08520	AT5G08520.1	Duplicated homeodomain-like superfamily protein;(source:Araport11)	protein_coding	(MYBS2)	(MYBS2)
AT1G49200	AT1G49200.1	RING/U-box superfamily protein;(source:Araport11)	protein_coding	ARABIDOPSIS T??XICOS EN LEVADURA 75 (ATL75)	ARABIDOPSIS T??XICOS EN LEVADURA 75 (ATL75)
AT2G46330	AT2G46330.1	Encodes arabinogalactan protein (AGP16).	protein_coding	ARABINOGALACTAN PROTEIN 16 (AGP16)	ARABINOGALACTAN PROTEIN 16 (AGP16); (ATAGP16)
AT2G38120	AT2G38120.1	Encodes an auxin influx transporter. AUX1 resides at the apical plasma membrane of protophloem cells and at highly dynamic subpopulations of Golgi apparatus and endosomes in all cell types. AUX1 action in the lateral root cap and/or epidermal cells influences lateral root initiation and positioning. Shoot supplied ammonium targets AUX1 and inhibits lateral root emergence. The mRNA is cell-to-cell…	protein_coding	AUXIN RESISTANT 1 (AUX1)	AUXIN RESISTANT 1 (AUX1);WAVY ROOTS 5 (WAV5); (PIR1);MODIFIER OF ARF7/NPH4 PHENOTYPES 1 (MAP1); (ATAUX1)
AT1G68520	AT1G68520.1	B-box type zinc finger protein with CCT domain-containing protein;(source:Araport11)	protein_coding	B-BOX DOMAIN PROTEIN 14 (BBX14)	B-BOX DOMAIN PROTEIN 14 (BBX14)
AT1G68190	AT1G68190.1	B-box zinc finger family protein;(source:Araport11)	protein_coding	B-BOX DOMAIN PROTEIN 27 (BBX27)	B-BOX DOMAIN PROTEIN 27 (BBX27)
AT5G49450	AT5G49450.1	Encodes a transcription activator is a positive regulator of plant tolerance to salt, osmotic and drought stresses.	protein_coding	BASIC LEUCINE-ZIPPER 1 (bZIP1)	BASIC LEUCINE-ZIPPER 1 (AtbZIP1);BASIC LEUCINE-ZIPPER 1 (bZIP1)
AT3G13750	AT3G13750.1	beta-galactosidase, glycosyl hydrolase family 35 The mRNA is cell-to-cell mobile.	protein_coding	BETA GALACTOSIDASE 1 (BGAL1)	BETA-GALACTOSIDASE 1 (BGAL1);BETA GALACTOSIDASE 1 (BGAL1)
AT1G02640	AT1G02640.1	encodes a protein similar to a beta-xylosidase located in the extracellular matrix. This is a member of glycosyl hydrolase family 3 and has six other closely related members.	protein_coding	BETA-XYLOSIDASE 2 (BXL2)	BETA-XYLOSIDASE 2 (ATBXL2);BETA-XYLOSIDASE 2 (BXL2)
AT1G23480	AT1G23480.1	encodes a gene similar to cellulose synthase	protein_coding	CELLULOSE SYNTHASE-LIKE A3 (CSLA03)	CELLULOSE SYNTHASE-LIKE A3 (ATCSLA03); (CSLA03); (ATCSLA3);CELLULOSE SYNTHASE-LIKE A3 (CSLA3);CELLULOSE SYNTHASE-LIKE A3 (CSLA03)
AT5G39210	AT5G39210.1	Encodes a protein of the chloroplastic NAD(P)H dehydrogenase complex (NDH Complex) involved in respiration, photosystem I (PSI) cyclic electron transport and CO2 uptake. The product of this gene appears to be essential for the stable formation of the NDH Complex. The mRNA is cell-to-cell mobile.	protein_coding	CHLORORESPIRATORY REDUCTION 7 (CRR7)	CHLORORESPIRATORY REDUCTION 7 (CRR7)
AT3G23690	AT3G23690.1	basic helix-loop-helix (bHLH) DNA-binding superfamily protein;(source:Araport11)	protein_coding	CIB1 LIKE PROTEIN 2 (CIL2)	CIB1 LIKE PROTEIN 2 (CIL2)
AT2G44740	AT2G44740.1	cyclin p4;(source:Araport11)	protein_coding	CYCLIN P4;1 (CYCP4;1)	CYCLIN P4;1 (CYCP4;1)
AT2G22330	AT2G22330.1	Encodes a cytochrome P450. Involved in tryptophan metabolism. Converts Trp to indole-3-acetaldoxime (IAOx), a precursor to IAA and indole glucosinolates. The mRNA is cell-to-cell mobile.	protein_coding	CYTOCHROME P450, FAMILY 79, SUBFAMILY B, POLYPEPTIDE 3 (CYP79B3)	CYTOCHROME P450, FAMILY 79, SUBFAMILY B, POLYPEPTIDE 3 (CYP79B3)
AT5G25190	AT5G25190.1	encodes a member of the ERF (ethylene response factor) subfamily B-6 of ERF/AP2 transcription factor family. The protein contains one AP2 domain. There are 12 members in this subfamily including RAP2.11.	protein_coding	ETHYLENE AND SALT INDUCIBLE 3 (ESE3)	ETHYLENE AND SALT INDUCIBLE 3 (ESE3)
AT1G69530	AT1G69530.3	Member of Alpha-Expansin Gene Family. Naming convention from the Expansin Working Group (Kende et al, Plant Mol Bio). Involved in the formation of nematode-induced syncytia in roots of Arabidopsis thaliana.	protein_coding	EXPANSIN A1 (EXPA1)	EXPANSIN A1 (ATEXPA1);EXPANSIN 1 (EXP1); (AT-EXP1); (ATEXP1); (ATHEXP ALPHA 1.2);EXPANSIN A1 (EXPA1)
AT1G03870	AT1G03870.1	fasciclin-like arabinogalactan-protein 9 (Fla9). Possibly involved in embryogenesis and seed development.	protein_coding	FASCICLIN-LIKE ARABINOOGALACTAN 9 (FLA9)	FASCICLIN-LIKE ARABINOOGALACTAN 9 (FLA9)
AT1G74670	AT1G74670.1	Gibberellin-regulated family protein;(source:Araport11)	protein_coding	GA-STIMULATED ARABIDOPSIS 6 (GASA6)	GA-STIMULATED ARABIDOPSIS 6 (GASA6)
AT3G06130	AT3G06130.1	Heavy metal transport/detoxification superfamily protein;(source:Araport11)	protein_coding	HEAVY METAL ASSOCIATED PROTEIN 25 (ATHMP25)	HEAVY METAL ASSOCIATED PROTEIN 25 (ATHMP25)
AT2G24150	AT2G24150.1	heptahelical transmembrane protein HHP3	protein_coding	HEPTAHELICAL PROTEIN 3 (HHP3)	HEPTAHELICAL PROTEIN 3 (HHP3)
AT2G18300	AT2G18300.3	DNA-binding bHLH protein involved in positive regulation of cell elongation and proliferation and, negative control of plant immunity.One component of PRE-IBH1-HBI1 tripartite module.	protein_coding	HOMOLOG OF BEE2 INTERACTING WITH IBH 1 (HBI1)	HOMOLOG OF BEE2 INTERACTING WITH IBH 1 (HBI1)
AT1G80440	AT1G80440.1	Encodes a member of a family of F-box proteins, called the KISS ME DEADLY (KMD) family, that targets type-B ARR proteins for degradation and is involved in the negative regulation of the cytokinin response. Also named as KFB20, a member of a group of Kelch repeat F-box proteins that negatively regulate phenylpropanoid biosynthesis by targeting the phenypropanoid biosynthesis enzyme phenylalanine …	protein_coding	KISS ME DEADLY 1 (KMD1)	KELCH REPEAT F-BOX 20 (KFB20);KISS ME DEADLY 1 (KMD1)
AT3G06140	AT3G06140.1	Paralog of LOG2 (At3g09770), a ubiquitin ligase that regulates amino acid export.	protein_coding	LOG2-LIKE UBIQUITIN LIGASE4 (LUL4)	LOG2-LIKE UBIQUITIN LIGASE4 (LUL4)
AT3G02170	AT3G02170.1	Encodes LONGIFOLIA2 (LNG2). Regulates leaf morphology by promoting cell expansion in the leaf-length direction. The LNG2 homologue LNG1 (At5g15580) has similar function.	protein_coding	LONGIFOLIA2 (LNG2)	TON1 RECRUITING MOTIF 1 (TRM1);LONGIFOLIA2 (LNG2)
AT1G51940	AT1G51940.1	Encodes a LysM-containing receptor-like kinase. Induction of chitin-responsive genes by chitin treatment is not blocked in the mutant. Based on protein sequence alignment analysis, it has a typical RD signaling domain in its catalytic loop and possesses autophosphorylation activity.It is required for the suppression of defense responses in absence of pathogen infection or upon abscisic acid treat…	protein_coding	LYSM-CONTAINING RECEPTOR-LIKE KINASE 3 (LYK3)	(ATLYK3);LYSM-CONTAINING RECEPTOR-LIKE KINASE 3 (LYK3)
AT2G15890	AT2G15890.1	Encodes CBP1, a regulator of transcription initiation in central cell-mediated pollen tube guidance.	protein_coding	MATERNAL EFFECT EMBRYO ARREST 14 (MEE14)	MATERNAL EFFECT EMBRYO ARREST 14 (MEE14);CCG-BINDING PROTEIN 1 (CBP1)
AT1G71030	AT1G71030.1	Encodes a putative myb family transcription factor. In contrast to most other myb-like proteins its myb domain consists of a single repeat. A proline-rich region potentially involved in transactivation is found in the C-terminal part of the protein. Its transcript accumulates mainly in leaves.	protein_coding	MYB-LIKE 2 (MYBL2)	ARABIDOPSIS MYB-LIKE 2 (ATMYBL2);MYB-LIKE 2 (MYBL2)
AT4G19170	AT4G19170.1	Encodes a chloroplast-targeted member of a family of enzymes similar to nine-cis-epoxycarotenoid dioxygenase that acts as a major regulator of carotenoid degradation during dark-induced leaf senescence.. The mRNA is cell-to-cell mobile.	protein_coding	NINE-CIS-EPOXYCAROTENOID DIOXYGENASE 4 (NCED4)	NINE-CIS-EPOXYCAROTENOID DIOXYGENASE 4 (NCED4);CAROTENOID CLEAVAGE DIOXYGENASE 4 (CCD4)
AT1G52190	AT1G52190.1	Encodes a low affinity nitrate transporter that is expressed in the plasma membrane and found in the phloem of the major veins of leaves. It is responsible for nitrate redistribution to young leaves.	protein_coding	NRT1/ PTR FAMILY 1.2 (NPF1.2)	NRT1/ PTR FAMILY 1.2 (NPF1.2); (ATNPF1.2);NITRATE TRANSPORTER 1.11 (NRT1.11)
AT2G36050	AT2G36050.1	ovate family protein 15;(source:Araport11)	protein_coding	OVATE FAMILY PROTEIN 15 (OFP15)	OVATE FAMILY PROTEIN 15 (OFP15);ARABIDOPSIS THALIANA OVATE FAMILY PROTEIN 15 (ATOFP15)
AT2G32100	AT2G32100.1	ovate family protein 16;(source:Araport11)	protein_coding	OVATE FAMILY PROTEIN 16 (OFP16)	OVATE FAMILY PROTEIN 16 (OFP16);RABIDOPSIS THALIANA OVATE FAMILY PROTEIN 16 (ATOFP16)
AT5G57780	AT5G57780.1	Encodes a atypical member of the bHLH (basic helix-loop-helix) family transcriptional factors.	protein_coding	P1R1 (P1R1)	P1R1 (P1R1)
AT3G06770	AT3G06770.2	Pectin lyase-like superfamily protein;(source:Araport11)	protein_coding	POLYGALACTURONASE CLADE F 4 (PGF4)	POLYGALACTURONASE CLADE F 4 (PGF4)
AT1G72300	AT1G72300.1	Encodes a leucine-rich repeat receptor kinase (LRR-RK) involved in the perception of PSY1. PSY1 is an 18-aa tyrosine-sulfated glycopeptide encoded by AT5G58650 that promotes cellular proliferation and expansion.	protein_coding	PSY1 RECEPTOR (PSY1R)	PSY1 RECEPTOR (PSY1R)
AT4G28080	AT4G28080.1	Encodes REDUCED CHLOROPLAST COVERAGE 2 (REC2). Along with REC1 and REC3 it contributes to establishing the size of the chloroplast compartment.	protein_coding	REDUCED CHLOROPLAST COVERAGE 2 (REC2)	REDUCED CHLOROPLAST COVERAGE 2 (REC2)
AT2G21220	AT2G21220.1	SAUR-like auxin-responsive protein family;(source:Araport11)	protein_coding	SMALL AUXIN UPREGULATED RNA 12 (SAUR12)	SMALL AUXIN UPREGULATED RNA 12 (SAUR12)
AT3G19930	AT3G19930.1	Encodes a sucrose hydrogen symporter that is induced by wounding. The mRNA is cell-to-cell mobile.	protein_coding	SUGAR TRANSPORTER 4 (STP4)	SUGAR TRANSPORTER 4 (STP4);SUGAR TRANSPORTER 4 (ATSTP4)
AT1G18620	AT1G18620.2	Member of a small gene family in Arabidopsis. Quadruple mutants in this family display defects in cell elongation.	protein_coding	TON1 RECRUITING MOTIF 3 (TRM3)	TON1 RECRUITING MOTIF 3 (TRM3);LONGIFOLIA 3 (LNG3);LONGIFOLIA 4 (LNG4)
AT3G23730	AT3G23730.1	xyloglucan endotransglucosylase/hydrolase 16;(source:Araport11)	protein_coding	XYLOGLUCAN ENDOTRANSGLUCOSYLASE/HYDROLASE 16 (XTH16)	XYLOGLUCAN ENDOTRANSGLUCOSYLASE/HYDROLASE 16 (XTH16)
AT5G19120	AT5G19120.1	Eukaryotic aspartyl protease family protein;(source:Araport11)	protein_coding
AT3G18050	AT3G18050.1	GPI-anchored protein;(source:Araport11)	protein_coding
AT2G20670	AT2G20670.1	sugar phosphate exchanger, putative (DUF506);(source:Araport11)	protein_coding
AT1G09750	AT1G09750.1	Eukaryotic aspartyl protease family protein;(source:Araport11)	protein_coding
AT3G49790	AT3G49790.1	Carbohydrate-binding protein;(source:Araport11)	protein_coding
AT2G24550	AT2G24550.1	major centromere autoantigen B-like protein;(source:Araport11)	protein_coding
AT1G49500	AT1G49500.1	transcription initiation factor TFIID subunit 1b-like protein;(source:Araport11)	protein_coding
AT1G27210	AT1G27210.1	ARM repeat superfamily protein;(source:Araport11)	protein_coding
AT5G16030	AT5G16030.3	mental retardation GTPase activating protein;(source:Araport11)	protein_coding
AT1G22330	AT1G22330.1	RNA-binding (RRM/RBD/RNP motifs) family protein;(source:Araport11)	protein_coding
AT1G54820	AT1G54820.1	Protein kinase superfamily protein;(source:Araport11)	protein_coding
AT1G11380	AT1G11380.1	PLAC8 family protein;(source:Araport11)	protein_coding
AT3G15450	AT3G15450.1	aluminum induced protein with YGL and LRDR motifs;(source:Araport11)	protein_coding
AT5G03230	AT5G03230.1	senescence regulator (Protein of unknown function, DUF584);(source:Araport11)	protein_coding
AT1G56220	AT1G56220.3	Dormancy/auxin associated family protein;(source:Araport11)	protein_coding
AT5G56850	AT5G56850.1	hypothetical protein;(source:Araport11)	protein_coding
AT3G12710	AT3G12710.1	DNA glycosylase superfamily protein;(source:Araport11)	protein_coding
AT3G45850	AT3G45850.1	P-loop containing nucleoside triphosphate hydrolases superfamily protein;(source:Araport11)	protein_coding
AT1G22430	AT1G22430.1	GroES-like zinc-binding dehydrogenase family protein;(source:Araport11)	protein_coding
AT1G67750	AT1G67750.1	Pectate lyase family protein;(source:Araport11)	protein_coding
AT4G03140	AT4G03140.1	NAD(P)-binding Rossmann-fold superfamily protein;(source:Araport11)	protein_coding
AT4G01330	AT4G01330.2	Protein kinase superfamily protein;(source:Araport11)	protein_coding
AT3G07470	AT3G07470.1	DUF538 protein	protein_coding
AT3G07010	AT3G07010.1	Pectin lyase-like superfamily protein;(source:Araport11)	protein_coding
AT3G06070	AT3G06070.1	hypothetical protein;(source:Araport11)	protein_coding
The query for the following terms resulted in no hits: " AT4G17460"
